# Does more data solve the problem of deep support? A phylogenomic approach to clarifying evolutionary relationships in the *Lecanoraceae*

**DOI:** 10.64898/2025.12.18.694902

**Authors:** L.J. Li, C. Ivanovich-Hichins, S. LaGreca, L. Muggia, L. Myllys, S. Pérez-Ortega, G. Thor, L. Weber, E. Vakkari, C. Printzen, J. Gerasimova

**Author notes:** Corresponding authors: J. Gerasimova,; C. Printzen.

## Abstract

The family *Lecanoraceae* is one of the most diverse groups within *Lecanoromycetes*, yet its internal relationships have remained unresolved despite previous multilocus studies. Here we present the first phylogenomic reconstruction of the family, based on 1003 nuclear orthologous genes from 65 genome assemblies representing the major species groups and genera. Phylogenetic trees inferred from coalescent-based analyses, together with Quartet Sampling (QS) evaluation, confirm the monophyly of *Lecanoraceae* and recover several well-supported lineages. The *Lecanora subfusca* group is resolved as polyphyletic, comprising three major clades together with *Zeora* and *Vainionora*. Additional strongly supported lineages correspond to *Glaucomaria* s. lat., the MPRPS clade, and *Lecidella* s. lat., while *Bryonora* and *Frutidella* represent early-diverging members of the family. The *L. fuscescens* group and *Miriquidica* form a distinct lineage sister to *Lecanoraceae*, whereas *Ramboldia* (*Ramboldiaceae*) constitutes another sister family. Backbone support was generally improved, and QS analyses showed counter-support for only a few deep nodes, indicating a complex evolutionary history likely shaped by incomplete lineage sorting, hybridization, or rapid radiation. Our results demonstrate that genome-scale data improve the resolution of *Lecanoraceae*, but increasing the number of genes alone can not fully resolve the backbone relationships of the family.
