## Supplemental Table S1 for "Does more data solve the problem of deep support? A phylogenomic approach to clarifying evolutionary relationships in the *Lecanoraceae*"

### Sheet: ncbi_dataset
Name	Generic type status	Source	Lecanomics ID (to be replaced by GB acc. no.)/Genbank Accession	Specimen voucher with locality	Assembly Sequencing Tech
Adelolecia pilati	type species	This study	L1955	Norway (O-L-235742)	Illumina NovaSeq X Plus Series
Bryonora cf. yeti		This study	L1186	China (FR-xxxxxxx)	Illumina NovaSeq X Plus Series
Carbonea vorticosa		This study	L1169	Germany (FR-xxxxxxx)	Illumina NovaSeq X Plus Series
Frutidella caesioatra	type species	This study	L1953	Germany (FR-xxxxxxx)	Illumina NovaSeq X Plus Series
Glaucomaria bicincta		This study	L1198	China (FR-xxxxxxx)	Illumina NovaSeq X Plus Series
G. carpinea		This study	L385	Spain (FR-0264946)	Illumina HiSeq
G. rupicola	type species	This study	L384	Spain (FR-0264951)	Illumina HiSeq
Gypsoplaca macrophylla		GenBank	GCA_964255185.1		HiSeq X Ten
Lecanora acneosa ined.		This study	L1412	China (HMAS-L-0147375)	Illumina NovaSeq X Plus Series
L. albella		This study	L846	China (FR-xxxxxxx)	Illumina HiSeq 2000
L. albella var. rubescens		GenBank	GCA_964254485.1	USA (NY-02795230)	Illumina NovaSeq X Plus Series
L. allophana	type species	This study	L892	Russia (FR-0264966)	Illumina NovaSeq X Plus Series
L. anhuiensis		This study	L1456	China (FR-xxxxxxx)	Illumina NovaSeq X Plus Series
L. argentata		This study	L1690	Austria (FR-xxxxxxx)	Illumina NovaSeq X Plus Series
L. argopholis		This study	L1470	China (HMAS-L-0147054)	Illumina NovaSeq X Plus Series
L. bermudensis		This study	L9	Bermuda (FR-0264718)	Illumina HiSeq
L. cadubriae		This study	L255	Czech Republic (FR-0279001)	Illumina HiSeq
L. cadubriae		This study	PacBio	Lilith L156, Finland	PacBio Hi-Fi
L. cenisia		This study	L1691	Austria (FR-xxxxxxx)	Illumina NovaSeq X Plus Series
L. circumborealis		This study	PacBio	Lilith L157, Finland	PacBio Hi-Fi
L. crystalliniformis		This study	L768	China (FR-xxxxxxx)	Illumina NovaSeq X Plus Series
L. epibryon		This study	L707	Russia (FR-xxxxxxx)	Illumina NovaSeq X Plus Series
L. helva		GenBank	GCA_050886345.1		PacBio
L. hybocarpa		GenBank	GCA_050886345.1		Illumina HiSeq 2000
L. intumescens		This study	L388	France (FR-0279044)	Illumina HiSeq
L. lixivia ined.		This study	L1400	China (HMAS-L-0147381)	Illumina NovaSeq X Plus Series
L. masana		GenBank	GCA_964256795.1	USA (NY-02606763)	Illumina HiSeq 2000
L. neobarkmaniana		This study	L1329	Japan (UPS-xxxxxxx)	Illumina NovaSeq X Plus Series
L. oreinoides		GenBank	GCA_964255375.1	USA (NY-02831233)	Illumina HiSeq 2000
L. pseudargentata		This study	L238	Bermuda (FR-0264719), Cultures 1 to 9; 16 & 17	Illumina HiSeq
L. pseudistera		This study	L1340	Japan (FR-xxxxxxx)	Illumina NovaSeq X Plus Series
L. pulicaris		This study	L1748	Austria (FR-xxxxxxx)	Illumina NovaSeq X Plus Series
L. rugosella		GenBank	GCA_964255525.1	USA (NY-02606768)	Illumina HiSeq 2000
L. subimmergens		GenBank	GCA_964256505.1	USA (NY-03033132)	Illumina HiSeq 2000
L. subnodosa ined.		This study	L1410	China (HMAS-L-0147374)	Illumina NovaSeq X Plus Series
L. xylophila		This study	L695	Russia (FR-xxxxxxx)	Illumina NovaSeq X Plus Series
Lecanoropsis subintricata		This study	L11	Czech Republic (FR-0261122), Cultures 13 to 15	Illumina HiSeq
Le. subintricata		This study	L11	Czech Republic (FR-0261122)	Illumina HiSeq
Le. subintricata		This study	L201	Germany (FR-0279002)	Illumina HiSeq
Le. subintricata		This study	L237	Czech Republic (FR-0261121)	Illumina HiSeq
Le. subsaligna		This study	L251	Czech Republic (FR-0279046)	Illumina HiSeq
Lecidea cf. tuberculifera		This study	L1956	Norway (Oslo-L-225040)	Illumina NovaSeq X Plus Series
Lecidella elaeochroma		This study	L391	Germany (FR-0261123)	Illumina HiSeq
Lecidella sp.		GenBank	GCA_964255055.1	USA (NY-2606722)	Illumina HiSeq 2000
Letharia vulpina		GenBank	GCA_964257005.1		Illumina HiSeq 2500
Lithocalla japonica ined.		This study	L1260	Japan (FR-0265882)	Illumina NovaSeq X Plus Series
Miriquidica complanata	type species	This study	L1958	Norway (Oslo-L-227468)	Illumina NovaSeq X Plus Series
Myriolecis cf. dispersa		This study	L381	USA (hb. McCune-37633)	Illumina HiSeq
Myriolecis dispersa		This study	L377	Czech Republic (FR-0264963)	Illumina HiSeq
Nimisora iberica	type species	This study	L1959	Spain, Perez-Ortega 12120 (FR-xxxxxxxx)	Illumina NovaSeq X Plus Series
Parmelia squarrosa		GenBank	GCA_964255235.1		Illumina HiSeq 2000
Platismatia glauca		GenBank	GCA_963556305.1		PacBio, Arima2
Protoparmeliopsis muralis	type species	This study	L380	Czech Republic (FR-0264962)	Illumina HiSeq
R. elabens		This study	L379	Russia (FR-0264965)	Illumina NovaSeq X Plus Series
Ramboldia australis		This study	L1960	Norway (FR-xxxxxxx)	Illumina NovaSeq X Plus Series
Rhizoplaca pachyphylla		This study	L1191	China (FR-xxxxxxx)	Illumina NovaSeq X Plus Series
Straminella varia	type species	This study	L239	Czech Republic (FR-0261120)	Illumina HiSeq
Vainionora markjohnstonii		GenBank	GCA_964254635.1	USA (NY-02808629)	Illumina HiSeq 2000
Verseghya thysanophora	type species	This study	L1238	Japan (FR-0265868)	Illumina NovaSeq X Plus Series
Xanthosyne varians		GenBank	GCA_964256375.1	USA (NY-03033725)	Illumina HiSeq 2000
Zeora confusa		This study	L234	South Korea (FR-xxxxxxx)	Illumina HiSeq
Z. strobilina		This study	L1303	Japan (FR-xxxxxxx)	Illumina NovaSeq X Plus Series
Z. strobilina		GenBank	GCA_964254475.1	USA (NY-02794857)	Illumina HiSeq 2000
Z. straminea		This study	L1161	United Kingdom (FR-0279047)	Illumina NovaSeq X Plus Series
Z. symmicta		This study	L1266	Japan (FR-0265888)	Illumina NovaSeq X Plus Series
